# KIF13B controls ciliary protein content by promoting endocytic retrieval and suppressing release of large extracellular vesicles from cilia

**DOI:** 10.1101/2024.03.21.586066

**Authors:** Csenge K. Rezi, Alina Frei, Fabiola Campestre, Karsten Boldt, Benjamin Mary, Anna Maria Fixdahl, Anna-Louise With Petersen, Aurelien Sicot, Christina R. Berggreen, Julie Laplace, Søren L. Johansen, Julie K. T. Sørensen, Mohamed Chamlali, Martin W. Berchtold, Søren T. Christensen, Zeinab Anvarian, Helen L. May-Simera, Lotte B. Pedersen

**Author notes:** Corresponding author: Lotte B. Pedersen. These authors contributed equally (Csenge K. Rezi, Alina Frei, Fabiola Campestre). Corresponding author: Helen May-Simera. Further information and requests for resources and reagents should be directed the lead contact Lotte B. Pedersen.

## Abstract

Dynamic control of ciliary membrane protein content is crucial for the organelle’s homeostasis and signaling function and involves removal of ciliary components by BBSome-mediated export, endocytic retrieval and/or extracellular vesicle (EV) shedding. We report that KIF13B regulates ciliary protein composition and EV shedding in cultured kidney epithelial cells, with effects that vary over time. In early stages of ciliation *Kif13b*^-/-^ cells aberrantly accumulate PC2, FLOT1, and HGS within cilia. These cells also produce fewer small EVs through the GW4869-sensitive, nSMase2 pathway, and release large EVs enriched with CCDC198 and the centriole distal appendage protein CCDC92, which also localizes to the ciliary tip. Upon cilia maturation, *Kif13b*^-/-^ cells accelerate large EV release of numerous ciliary proteins, including PC2, BBSome components, and IFT proteins, which correlates with gradual depletion of CCDC92 and PC2 from the ciliary tip and shaft, respectively. Furthermore, over time, *Kif13b*^-/-^ cells show an upregulation in the release of small EVs, which differ in composition from wild-type small EVs. Specifically, the mutant small EVs lack several proteins that are enriched in small EVs from BBSome-deficient cells, such as the palmitoyl transferase ZDHHC5, which localizes to cilia, accumulates within cilia of BBSome-deficient cells, and regulates ciliary length and PC2 levels. Collectively, our work suggests that KIF13B acts at the level of centriole distal appendages to limit ciliary protein entrance and promote endocytic retrieval downstream of the BBSome. Furthermore, this study shows for the first time that CCDC198 and ZDHHC5 localize to primary cilia, suggesting they are potential novel ciliopathy candidates.
