## Supplemental Tabl 5 for "KIF13B controls ciliary protein content by promoting endocytic retrieval and suppressing release of large extracellular vesicles from cilia"

### Sheet: Small EVs 72h
Analysis Type:	PANTHER Overrepresentation Test (Released 20240807)
Annotation Version and Release Date:	GO Ontology database DOI: 10.5281/zenodo.14083199 Released 2024-11-03
Analyzed List:	upload_1 (Mus musculus)
Reference List:	Mus musculus (all genes in database)
Test Type:	FISHER
Correction:	FDR
GO cellular component complete	Mus musculus - REFLIST (21836)	upload_1 (52)	upload_1 (expected)	upload_1 (over/under)	upload_1 (fold Enrichment)	upload_1 (raw P-value)	upload_1 (FDR)	-log10(FDR)	In Excel berechnet:
bounding membrane of organelle (GO:0098588)	1876	14	17258	+	41334	8.83E-05	3.52E-02	1.45	#VALUE!
cytoplasm (GO:0005737)	11812	49	28.13	+	27030	3.38E-10	6.74E-07	6.17	#VALUE!
intracellular membrane-bounded organelle (GO:0043231)	11792	42	45897	+	18264	7.14E-05	4.74E-02	1.32	#VALUE!
intracellular anatomical structure (GO:0005622)	14542	51	34.63	+	17168	2.30E-08	2.29E-05	4.64	#VALUE!
membrane-bounded organelle (GO:0043227)	12297	43	29.28	+	17168	1.09E-04	3.10E-02	1.51	#VALUE!
intracellular organelle (GO:0043229)	12940	44	30.82	+	15707	1.05E-04	3.49E-02	1.46	#VALUE!
organelle (GO:0043226)	13289	45	31.65	+	15342	8.34E-05	4.16E-02	1.38	#VALUE!
Analysis Type:	PANTHER Overrepresentation Test (Released 20240807)
Annotation Version and Release Date:	GO Ontology database DOI: 10.5281/zenodo.14083199 Released 2024-11-03
Analyzed List:	upload_1 (Mus musculus)
Reference List:	Mus musculus (all genes in database)
Test Type:	FISHER
Correction:	FDR
GO molecular function complete	Mus musculus - REFLIST (21836)	upload_1 (52)	upload_1 (expected)	upload_1 (over/under)	upload_1 (fold Enrichment)	upload_1 (raw P-value)	upload_1 (FDR)	-log10(FDR)
protein binding (GO:0005515)	9660	41	23.00	+	28491	4.17E-07	2.13E-03	2.67	#VALUE!
binding (GO:0005488)	14255	48	33.95	+	14977	1.21E-05	3.10E-02	1.51	#VALUE!

### Sheet: Large EVs 72h
	Analysis Type:	PANTHER Overrepresentation Test (Released 20240807)
	Annotation Version and Release Date:	GO Ontology database DOI: 10.5281/zenodo.14083199 Released 2024-11-03
	Analyzed List:	upload_1 (Mus musculus)
	Reference List:	Mus musculus (all genes in database)
	Test Type:	FISHER
	Correction:	FDR
	GO biological process complete	Mus musculus - REFLIST (21836)	upload_1 (71)	upload_1 (expected)	upload_1 (over/under)	upload_1 (fold Enrichment)	upload_1 (raw P-value)	upload_1 (FDR)	-log10(FDR) (in excel berechnet)
	intraciliary transport (GO:0042073)	54	22	.18	+	> 100	3.55E-42	5.48E-38	#VALUE!
	transport along microtubule (GO:0010970)	183	26	.60	+	43.70	2.05E-36	1.58E-32	#VALUE!
	microtubule-based transport (GO:0099111)	237	27	.77	+	35.04	3.88E-35	1.49E-31	#VALUE!
	cytoskeleton-dependent intracellular transport (GO:0030705)	203	26	.66	+	39.39	3.54E-35	1.82E-31	#VALUE!
	intraciliary anterograde transport (GO:0035720)	20	15	.07	+	> 100	1.50E-34	4.64E-31	#VALUE!
	cilium organization (GO:0044782)	394	29	2028-01-01	+	22.64	3.31E-32	8.51E-29	#VALUE!
	cilium assembly (GO:0060271)	355	28	2015-01-01	+	24.26	6.82E-32	1.50E-28	#VALUE!
	protein-containing complex localization (GO:0031503)	198	24	.64	+	37.28	8.35E-32	1.61E-28	#VALUE!
	plasma membrane bounded cell projection assembly (GO:0120031)	455	28	1948-01-01	+	18.93	7.49E-29	1.28E-25	#VALUE!
	cell projection assembly (GO:0030031)	468	28	1952-01-01	+	18.40	1.65E-28	2.54E-25	#VALUE!
	microtubule-based movement (GO:0007018)	483	28	1957-01-01	+	17.83	3.97E-28	5.56E-25	#VALUE!
	smoothened signaling pathway (GO:0007224)	109	18	.35	+	50.79	2.13E-26	2.73E-23	#VALUE!
	organelle assembly (GO:0070925)	891	29	1990-02-01	+	2025-01-10	4.40E-22	5.21E-19	#VALUE!
	plasma membrane bounded cell projection organization (GO:0120036)	1280	32	2016-04-01	+	1969-07-01	4.47E-21	4.92E-18	#VALUE!
	non-motile cilium assembly (GO:1905515)	62	13	.20	+	64.49	1.04E-20	1.07E-17	#VALUE!
	cell projection organization (GO:0030030)	1334	32	1934-04-01	+	1938-07-01	1.54E-20	1.49E-17	#VALUE!
	microtubule-based process (GO:0007017)	920	28	1999-02-01	+	1936-09-01	1.69E-20	1.53E-17	#VALUE!
	protein localization to cilium (GO:0061512)	67	13	.22	+	59.67	3.14E-20	2.69E-17	#VALUE!
	intracellular transport (GO:0046907)	1173	29	1981-03-01	+	1960-07-01	8.25E-19	6.70E-16	#VALUE!
	establishment of localization in cell (GO:0051649)	1694	30	1951-05-01	+	1945-05-01	1.61E-15	1.24E-12	#VALUE!
	cellular localization (GO:0051641)	2814	37	2015-09-01	+	2025-04-04	2.25E-15	1.65E-12	#VALUE!
	intraciliary retrograde transport (GO:0035721)	16	7	.05	+	> 100	3.17E-14	2.22E-11	#VALUE!
	left/right pattern formation (GO:0060972)	143	12	.46	+	25.81	3.58E-14	2.40E-11	#VALUE!
	cellular component assembly (GO:0022607)	2465	33	2025-01-08	+	2025-12-04	1.09E-13	7.01E-11	#VALUE!
	pattern specification process (GO:0007389)	484	17	1957-01-01	+	1980-10-01	1.96E-13	1.21E-10	#VALUE!
	keratinocyte proliferation (GO:0043616)	36	8	.12	+	68.34	2.34E-13	1.39E-10	#VALUE!
	organelle organization (GO:0006996)	3139	36	2021-10-01	+	1953-03-01	4.81E-13	2.74E-10	#VALUE!
	regionalization (GO:0003002)	435	16	1941-01-01	+	1931-11-01	5.50E-13	3.03E-10	#VALUE!
	determination of left/right symmetry (GO:0007368)	136	11	.44	+	24.88	6.76E-13	3.59E-10	#VALUE!
	specification of symmetry (GO:0009799)	142	11	.46	+	23.82	1.09E-12	5.42E-10	#VALUE!
	determination of bilateral symmetry (GO:0009855)	142	11	.46	+	23.82	1.09E-12	5.60E-10	#VALUE!
	cellular component biogenesis (GO:0044085)	2714	33	1982-08-01	+	1974-03-01	1.66E-12	8.00E-10	#VALUE!
	negative regulation of keratinocyte proliferation (GO:0010839)	27	7	.09	+	79.74	2.39E-12	1.12E-09	#VALUE!
	regulation of keratinocyte proliferation (GO:0010837)	51	8	.17	+	48.24	4.74E-12	2.15E-09	#VALUE!
	neural tube development (GO:0021915)	195	11	.63	+	17.35	3.48E-11	1.53E-08	#VALUE!
	protein localization (GO:0008104)	2056	27	1969-06-01	+	2025-04-04	7.98E-11	3.42E-08	#VALUE!
	cellular macromolecule localization (GO:0070727)	2064	27	1971-06-01	+	2025-02-04	8.72E-11	3.63E-08	#VALUE!
	transport (GO:0006810)	3620	35	1977-11-01	+	1997-02-01	1.78E-10	7.05E-08	#VALUE!
	heart development (GO:0007507)	640	16	2025-08-02	+	1969-07-01	1.77E-10	7.16E-08	#VALUE!
	cellular component organization (GO:0016043)	6075	45	19.75	+	2028-02-01	5.17E-10	1.99E-07	#VALUE!
	embryonic heart tube development (GO:0035050)	95	8	.31	+	25.90	8.08E-10	3.04E-07	#VALUE!
	dorsal/ventral pattern formation (GO:0009953)	97	8	.32	+	25.36	9.55E-10	3.51E-07	#VALUE!
	macromolecule localization (GO:0033036)	2484	28	2025-08-08	+	1947-03-01	1.07E-09	3.83E-07	#VALUE!
	localization (GO:0051179)	4528	38	14.72	+	1958-02-01	1.13E-09	3.95E-07	#VALUE!
	regulation of smoothened signaling pathway (GO:0008589)	101	8	.33	+	24.36	1.32E-09	4.53E-07	#VALUE!
	establishment of localization (GO:0051234)	3902	35	1969-12-01	+	1976-02-01	1.45E-09	4.87E-07	#VALUE!
	appendage development (GO:0048736)	218	10	.71	+	2025-11-14	2.17E-09	6.97E-07	#VALUE!
	limb development (GO:0060173)	218	10	.71	+	2025-11-14	2.17E-09	7.12E-07	#VALUE!
	epithelial cell proliferation (GO:0050673)	220	10	.72	+	13.98	2.37E-09	7.31E-07	#VALUE!
	cellular component organization or biogenesis (GO:0071840)	6271	45	20.39	+	2021-02-01	2.36E-09	7.42E-07	#VALUE!
	circulatory system development (GO:0072359)	1035	18	1937-03-01	+	1935-05-01	3.61E-09	1.09E-06	#VALUE!
	sensory organ development (GO:0007423)	693	15	2025-02-01	+	1966-06-01	5.05E-09	1.50E-06	#VALUE!
	embryonic camera-type eye development (GO:0031076)	43	6	.14	+	42.91	5.28E-09	1.51E-06	#VALUE!
	neural tube patterning (GO:0021532)	43	6	.14	+	42.91	5.28E-09	1.54E-06	#VALUE!
	epithelium development (GO:0060429)	1284	19	2017-04-01	+	1955-04-01	1.68E-08	4.72E-06	#VALUE!
	eye development (GO:0001654)	445	12	1945-01-01	+	2029-08-01	1.91E-08	5.26E-06	#VALUE!
	morphogenesis of an epithelium (GO:0002009)	546	13	1978-01-01	+	1932-07-01	2.00E-08	5.41E-06	#VALUE!
	visual system development (GO:0150063)	448	12	1946-01-01	+	2024-08-01	2.06E-08	5.47E-06	#VALUE!
	sensory system development (GO:0048880)	455	12	1948-01-01	+	2025-11-08	2.44E-08	6.38E-06	#VALUE!
	tissue morphogenesis (GO:0048729)	671	14	2018-02-01	+	1942-06-01	2.79E-08	7.17E-06	#VALUE!
	tissue development (GO:0009888)	1964	23	1939-06-01	+	1960-03-01	2.89E-08	7.31E-06	#VALUE!
	cell surface receptor signaling pathway (GO:0007166)	2016	23	1956-06-01	+	1951-03-01	4.70E-08	1.17E-05	#VALUE!
	animal organ morphogenesis (GO:0009887)	1106	17	1960-03-01	+	1973-04-01	6.51E-08	1.59E-05	#VALUE!
	regulation of microtubule-based movement (GO:0060632)	66	6	.21	+	27.96	7.42E-08	1.76E-05	#VALUE!
	negative regulation of epithelial cell proliferation (GO:0050680)	168	8	.55	+	14.65	7.32E-08	1.76E-05	#VALUE!
	anatomical structure morphogenesis (GO:0009653)	2430	25	1990-07-01	+	2016-03-01	7.60E-08	1.77E-05	#VALUE!
	embryonic digit morphogenesis (GO:0042733)	73	6	.24	+	25.28	1.37E-07	3.14E-05	#VALUE!
	system development (GO:0048731)	3746	31	2018-12-01	+	1955-02-01	1.60E-07	3.62E-05	#VALUE!
	tube development (GO:0035295)	1047	16	1940-03-01	+	1970-04-01	1.85E-07	4.14E-05	#VALUE!
	neural tube formation (GO:0001841)	129	7	.42	+	16.69	2.07E-07	4.56E-05	#VALUE!
	protein localization to organelle (GO:0033365)	791	14	1957-02-01	+	1944-05-01	2.12E-07	4.59E-05	#VALUE!
	embryonic morphogenesis (GO:0048598)	670	13	2018-02-01	+	1997-05-01	2.15E-07	4.61E-05	#VALUE!
	animal organ development (GO:0048513)	3162	28	2028-10-01	+	1972-02-01	2.21E-07	4.66E-05	#VALUE!
	regulation of cilium assembly (GO:1902017)	80	6	.26	+	2025-07-23	2.37E-07	4.93E-05	#VALUE!
	nervous system development (GO:0007399)	2239	23	2028-07-01	+	2016-03-01	3.18E-07	6.46E-05	#VALUE!
	photoreceptor cell differentiation (GO:0046530)	84	6	.27	+	21.97	3.17E-07	6.51E-05	#VALUE!
	embryonic appendage morphogenesis (GO:0035113)	145	7	.47	+	14.85	4.59E-07	9.07E-05	#VALUE!
	embryonic limb morphogenesis (GO:0030326)	145	7	.47	+	14.85	4.59E-07	9.19E-05	#VALUE!
	embryonic epithelial tube formation (GO:0001838)	150	7	.49	+	14.35	5.77E-07	1.13E-04	#VALUE!
	camera-type eye development (GO:0043010)	398	10	2029-01-01	+	1973-07-01	6.20E-07	1.19E-04	#VALUE!
	smoothened signaling pathway involved in dorsal/ventral neural tube patterning (GO:0060831)	6	3	.02	+	> 100	6.54E-07	1.24E-04	#VALUE!
	inner ear receptor cell stereocilium organization (GO:0060122)	52	5	.17	+	29.57	7.27E-07	1.37E-04	#VALUE!
	epithelial tube formation (GO:0072175)	158	7	.51	+	13.63	8.20E-07	1.52E-04	#VALUE!
	multicellular organism development (GO:0007275)	4238	32	13.78	+	1932-02-01	9.78E-07	1.80E-04	#VALUE!
	dorsal/ventral neural tube patterning (GO:0021904)	24	4	.08	+	51.26	1.04E-06	1.88E-04	#VALUE!
	intraciliary transport involved in cilium assembly (GO:0035735)	7	3	.02	+	> 100	1.14E-06	2.05E-04	#VALUE!
	regulation of epithelial cell proliferation (GO:0050678)	429	10	1939-01-01	+	2017-07-01	1.22E-06	2.17E-04	#VALUE!
	embryonic organ development (GO:0048568)	540	11	1976-01-01	+	2026-06-01	1.28E-06	2.24E-04	#VALUE!
	neural tube closure (GO:0001843)	108	6	.35	+	2025-09-17	1.40E-06	2.43E-04	#VALUE!
	tube formation (GO:0035148)	172	7	.56	+	1952-12-01	1.45E-06	2.48E-04	#VALUE!
	tube closure (GO:0060606)	109	6	.35	+	16.93	1.48E-06	2.51E-04	#VALUE!
	embryonic organ morphogenesis (GO:0048562)	343	9	2025-12-01	+	2025-07-08	1.66E-06	2.78E-04	#VALUE!
	protein transport (GO:0015031)	1089	15	1954-03-01	+	2024-04-01	1.76E-06	2.89E-04	#VALUE!
	morphogenesis of embryonic epithelium (GO:0016331)	177	7	.58	+	2016-12-01	1.75E-06	2.91E-04	#VALUE!
	anterograde dendritic transport of neurotransmitter receptor complex (GO:0098971)	8	3	.03	+	> 100	1.82E-06	2.96E-04	#VALUE!
	appendage morphogenesis (GO:0035107)	179	7	.58	+	2025-03-12	1.89E-06	3.00E-04	#VALUE!
	limb morphogenesis (GO:0035108)	179	7	.58	+	2025-03-12	1.89E-06	3.03E-04	#VALUE!
	photoreceptor cell development (GO:0042461)	64	5	.21	+	2025-03-24	2.07E-06	3.19E-04	#VALUE!
	primary neural tube formation (GO:0014020)	115	6	.37	+	2025-05-16	2.03E-06	3.19E-04	#VALUE!
	heart looping (GO:0001947)	64	5	.21	+	2025-03-24	2.07E-06	3.22E-04	#VALUE!
	renal system development (GO:0072001)	369	9	2020-01-01	+	1950-07-01	3.02E-06	4.60E-04	#VALUE!
	determination of heart left/right asymmetry (GO:0061371)	70	5	.23	+	21.97	3.24E-06	4.84E-04	#VALUE!
	inner ear receptor cell development (GO:0060119)	70	5	.23	+	21.97	3.24E-06	4.89E-04	#VALUE!
	epithelial tube morphogenesis (GO:0060562)	374	9	2022-01-01	+	1940-07-01	3.37E-06	4.99E-04	#VALUE!
	embryonic heart tube morphogenesis (GO:0003143)	71	5	.23	+	21.66	3.47E-06	5.05E-04	#VALUE!
	establishment of protein localization (GO:0045184)	1307	16	2025-04-01	+	1976-03-01	3.47E-06	5.09E-04	#VALUE!
	cell population proliferation (GO:0008283)	888	13	1989-02-01	+	1950-04-01	4.97E-06	7.16E-04	#VALUE!
	anterograde dendritic transport (GO:0098937)	12	3	.04	+	76.89	7.10E-06	1.01E-03	#VALUE!
	negative regulation of smoothened signaling pathway (GO:0045879)	41	4	.13	+	30.00	9.49E-06	1.34E-03	#VALUE!
	motile cilium assembly (GO:0044458)	88	5	.29	+	17.47	1.00E-05	1.40E-03	#VALUE!
	epidermal stem cell homeostasis (GO:0036334)	2	2	.01	+	> 100	1.04E-05	1.42E-03	#VALUE!
	inner ear receptor cell differentiation (GO:0060113)	89	5	.29	+	17.28	1.06E-05	1.43E-03	#VALUE!
	opsin transport (GO:0036372)	2	2	.01	+	> 100	1.04E-05	1.43E-03	#VALUE!
	regulation of intraciliary retrograde transport (GO:1905799)	2	2	.01	+	> 100	1.04E-05	1.45E-03	#VALUE!
	protein localization to non-motile cilium (GO:0097499)	14	3	.05	+	65.90	1.17E-05	1.57E-03	#VALUE!
	embryo development (GO:0009790)	1287	15	2018-04-01	+	1958-03-01	1.33E-05	1.77E-03	#VALUE!
	photoreceptor cell outer segment organization (GO:0035845)	15	3	.05	+	61.51	1.46E-05	1.92E-03	#VALUE!
	mechanoreceptor differentiation (GO:0042490)	97	5	.32	+	15.85	1.61E-05	2.10E-03	#VALUE!
	generation of neurons (GO:0048699)	1326	15	1931-04-01	+	1948-03-01	1.90E-05	2.46E-03	#VALUE!
	kidney development (GO:0001822)	354	8	2015-01-01	+	1995-06-01	1.93E-05	2.48E-03	#VALUE!
	chordate embryonic development (GO:0043009)	862	12	1980-02-01	+	2028-04-01	1.99E-05	2.53E-03	#VALUE!
	embryo development ending in birth or egg hatching (GO:0009792)	880	12	1986-02-01	+	2019-04-01	2.44E-05	3.08E-03	#VALUE!
	cellular process (GO:0009987)	16249	67	52.83	+	2027-01-01	2.69E-05	3.35E-03	#VALUE!
	negative regulation of cell population proliferation (GO:0008285)	745	11	1942-02-01	+	1954-04-01	2.69E-05	3.36E-03	#VALUE!
	morphogenesis of a polarized epithelium (GO:0001738)	55	4	.18	+	22.37	3.09E-05	3.81E-03	#VALUE!
	primary palate development (GO:1903929)	3	2	.01	+	> 100	3.12E-05	3.82E-03	#VALUE!
	regulation of microtubule-based process (GO:0032886)	281	7	.91	+	1966-07-01	3.57E-05	4.33E-03	#VALUE!
	dendritic transport (GO:0098935)	20	3	.07	+	46.13	3.61E-05	4.35E-03	#VALUE!
	neuron differentiation (GO:0030182)	1242	14	2025-04-04	+	1947-03-01	3.93E-05	4.69E-03	#VALUE!
	heart morphogenesis (GO:0003007)	289	7	.94	+	1945-07-01	4.27E-05	5.06E-03	#VALUE!
	developmental process (GO:0032502)	6051	36	19.67	+	1983-01-01	4.61E-05	5.43E-03	#VALUE!
	anatomical structure development (GO:0048856)	5590	34	18.18	+	1987-01-01	5.43E-05	6.34E-03	#VALUE!
	regulation of plasma membrane bounded cell projection assembly (GO:0120032)	214	6	.70	+	1962-08-01	6.96E-05	8.06E-03	#VALUE!
	regulation of cell projection assembly (GO:0060491)	217	6	.71	+	1950-08-01	7.52E-05	8.64E-03	#VALUE!
	nitrogen compound transport (GO:0071705)	1520	15	1994-04-01	+	2025-04-03	9.12E-05	1.04E-02	#VALUE!
	neural precursor cell proliferation (GO:0061351)	144	5	.47	+	1968-10-01	1.07E-04	1.20E-02	#VALUE!
	central nervous system development (GO:0007417)	1025	12	1933-03-01	+	1960-03-01	1.06E-04	1.20E-02	#VALUE!
	neurogenesis (GO:0022008)	1546	15	2025-03-05	+	1998-02-01	1.10E-04	1.23E-02	#VALUE!
	microtubule cytoskeleton organization (GO:0000226)	586	9	1991-01-01	+	1972-04-01	1.15E-04	1.27E-02	#VALUE!
	fat cell differentiation (GO:0045444)	147	5	.48	+	1946-10-01	1.18E-04	1.29E-02	#VALUE!
	regulation of organelle assembly (GO:1902115)	248	6	.81	+	1944-07-01	1.56E-04	1.71E-02	#VALUE!
	positive regulation of cilium assembly (GO:0045724)	33	3	.11	+	27.96	1.68E-04	1.82E-02	#VALUE!
	cytoskeleton organization (GO:0007010)	1248	13	2025-06-04	+	2020-03-01	1.70E-04	1.84E-02	#VALUE!
	tube morphogenesis (GO:0035239)	776	10	1952-02-01	+	1996-03-01	1.97E-04	2.11E-02	#VALUE!
	embryonic heart tube left/right pattern formation (GO:0060971)	7	2	.02	+	87.87	2.17E-04	2.30E-02	#VALUE!
	ventricular system development (GO:0021591)	37	3	.12	+	24.94	2.36E-04	2.50E-02	#VALUE!
	ear development (GO:0043583)	273	6	.89	+	1976-06-01	2.62E-04	2.75E-02	#VALUE!
	photoreceptor cell morphogenesis (GO:0008594)	8	2	.03	+	76.89	2.88E-04	3.00E-02	#VALUE!
	protein localization to cell periphery (GO:1990778)	282	6	.92	+	1954-06-01	3.12E-04	3.23E-02	#VALUE!
	neuron development (GO:0048666)	995	11	2024-03-01	+	1940-03-01	3.47E-04	3.57E-02	#VALUE!
	regulation of cilium beat frequency involved in ciliary motility (GO:0060296)	9	2	.03	+	68.34	3.70E-04	3.77E-02	#VALUE!
	brain morphogenesis (GO:0048854)	45	3	.15	+	20.50	4.24E-04	4.30E-02	#VALUE!
	protein localization to ciliary membrane (GO:1903441)	10	2	.03	+	61.51	4.61E-04	4.65E-02	#VALUE!
	axoneme assembly (GO:0035082)	111	4	.36	+	2025-08-11	4.73E-04	4.70E-02	#VALUE!
	spinal cord development (GO:0021510)	111	4	.36	+	2025-08-11	4.73E-04	4.73E-02	#VALUE!
	Analysis Type:	PANTHER Overrepresentation Test (Released 20240807)
	Annotation Version and Release Date:	GO Ontology database DOI: 10.5281/zenodo.14083199 Released 2024-11-03
	Analyzed List:	upload_1 (Mus musculus)
	Reference List:	Mus musculus (all genes in database)
	Test Type:	FISHER
	Correction:	FDR
	GO molecular function complete	Mus musculus - REFLIST (21836)	upload_1 (71)	upload_1 (expected)	upload_1 (over/under)	upload_1 (fold Enrichment)	upload_1 (raw P-value)	upload_1 (FDR)
	intraciliary transport particle B binding (GO:0120170)	7	4	.02	+	> 100	3.56E-09	1.82E-05	#VALUE!
	tubulin binding (GO:0015631)	392	9	2027-01-01	+	2025-06-07	4.93E-06	1.26E-02	#VALUE!
	cytoskeletal protein binding (GO:0008092)	1029	13	1935-03-01	+	1989-03-01	2.39E-05	4.07E-02	#VALUE!
	Analysis Type:	PANTHER Overrepresentation Test (Released 20240807)
	Annotation Version and Release Date:	GO Ontology database DOI: 10.5281/zenodo.14083199 Released 2024-11-03
	Analyzed List:	upload_1 (Mus musculus)
	Reference List:	Mus musculus (all genes in database)
	Test Type:	FISHER
	Correction:	FDR
	GO cellular component complete	Mus musculus - REFLIST (21836)	upload_1 (71)	upload_1 (expected)	upload_1 (over/under)	upload_1 (fold Enrichment)	upload_1 (raw P-value)	upload_1 (FDR)
	intraciliary transport particle (GO:0030990)	27	19	.09	+	> 100	8.33E-43	1.66E-39	#VALUE!
	cilium (GO:0005929)	826	36	1969-02-01	+	13.40	1.89E-32	1.88E-29	#VALUE!
	intraciliary transport particle B (GO:0030992)	20	14	.07	+	> 100	1.44E-31	9.55E-29	#VALUE!
	ciliary basal body (GO:0036064)	188	20	.61	+	32.72	2.74E-25	1.37E-22	#VALUE!
	microtubule organizing center (GO:0005815)	885	30	1988-02-01	+	1943-10-01	2.08E-23	8.31E-21	#VALUE!
	ciliary base (GO:0097546)	47	13	.15	+	85.07	1.83E-22	6.08E-20	#VALUE!
	centrosome (GO:0005813)	737	27	1940-02-01	+	2027-11-01	8.32E-22	2.37E-19	#VALUE!
	cytoskeleton (GO:0005856)	2382	40	1975-07-01	+	2016-05-01	9.91E-21	2.47E-18	#VALUE!
	microtubule cytoskeleton (GO:0015630)	1439	32	1968-04-01	+	1984-06-01	1.48E-19	3.27E-17	#VALUE!
	ciliary transition zone (GO:0035869)	80	13	.26	+	49.98	3.78E-19	6.85E-17	#VALUE!
	plasma membrane bounded cell projection (GO:0120025)	2632	40	1956-08-01	+	1967-04-01	3.75E-19	7.48E-17	#VALUE!
	cell projection (GO:0042995)	2746	40	1993-08-01	+	1948-04-01	1.73E-18	2.88E-16	#VALUE!
	photoreceptor connecting cilium (GO:0032391)	48	11	.16	+	70.48	3.92E-18	6.01E-16	#VALUE!
	9+0 non-motile cilium (GO:0097731)	137	14	.45	+	31.43	1.32E-17	1.88E-15	#VALUE!
	non-motile cilium (GO:0097730)	178	14	.58	+	24.19	5.48E-16	7.28E-14	#VALUE!
	photoreceptor cell cilium (GO:0097733)	123	12	.40	+	30.00	5.70E-15	7.11E-13	#VALUE!
	intraciliary transport particle A (GO:0030991)	8	6	.03	+	> 100	2.65E-14	2.94E-12	#VALUE!
	BBSome (GO:0034464)	8	6	.03	+	> 100	2.65E-14	3.11E-12	#VALUE!
	axoneme (GO:0005930)	206	13	.67	+	19.41	1.15E-13	1.21E-11	#VALUE!
	ciliary plasm (GO:0097014)	207	13	.67	+	19.31	1.23E-13	1.22E-11	#VALUE!
	membraneless organelle (GO:0043228)	4888	44	15.89	+	1977-02-01	8.55E-13	7.75E-11	#VALUE!
	intracellular membraneless organelle (GO:0043232)	4886	44	15.89	+	1977-02-01	8.42E-13	7.99E-11	#VALUE!
	plasma membrane bounded cell projection cytoplasm (GO:0032838)	306	14	.99	+	2025-07-14	9.84E-13	8.53E-11	#VALUE!
	ciliary membrane (GO:0060170)	74	9	.24	+	37.40	2.24E-12	1.86E-10	#VALUE!
	cytoplasmic region (GO:0099568)	349	14	2013-01-01	+	1934-12-01	5.79E-12	4.62E-10	#VALUE!
	motile cilium (GO:0031514)	362	12	2018-01-01	+	2020-10-01	1.91E-09	1.47E-07	#VALUE!
	protein-containing complex (GO:0032991)	5919	43	19.25	+	2023-02-01	3.55E-09	2.62E-07	#VALUE!
	kinesin II complex (GO:0016939)	3	3	.01	+	> 100	3.29E-08	2.35E-06	#VALUE!
	centriole (GO:0005814)	161	8	.52	+	15.28	5.26E-08	3.62E-06	#VALUE!
	ciliary tip (GO:0097542)	13	4	.04	+	94.63	7.18E-08	4.77E-06	#VALUE!
	ciliary inversin compartment (GO:0097543)	4	3	.01	+	> 100	1.31E-07	8.46E-06	#VALUE!
	intracellular anatomical structure (GO:0005622)	14542	66	47.28	+	1940-01-01	1.97E-07	1.23E-05	#VALUE!
	kinesin complex (GO:0005871)	49	5	.16	+	31.38	5.37E-07	3.25E-05	#VALUE!
	photoreceptor outer segment (GO:0001750)	94	6	.31	+	19.63	6.19E-07	3.63E-05	#VALUE!
	membrane-bounded organelle (GO:0043227)	12297	59	39.98	+	1948-01-01	2.97E-06	1.69E-04	#VALUE!
	centriolar satellite (GO:0034451)	125	6	.41	+	14.76	3.30E-06	1.83E-04	#VALUE!
	cell projection membrane (GO:0031253)	396	9	2029-01-01	+	1999-06-01	5.35E-06	2.88E-04	#VALUE!
	cytoplasm (GO:0005737)	11812	57	38.41	+	1948-01-01	6.30E-06	3.31E-04	#VALUE!
	organelle (GO:0043226)	13289	61	43.21	+	1941-01-01	7.03E-06	3.59E-04	#VALUE!
	intracellular organelle (GO:0043229)	12940	60	42.07	+	1943-01-01	8.19E-06	4.08E-04	#VALUE!
	microtubule associated complex (GO:0005875)	148	6	.48	+	1947-12-01	8.73E-06	4.24E-04	#VALUE!
	dendrite terminus (GO:0044292)	21	3	.07	+	43.94	4.20E-05	1.99E-03	#VALUE!
	neuron projection (GO:0043005)	1642	16	1934-05-01	+	3.00	5.90E-05	2.74E-03	#VALUE!
	dendrite cytoplasm (GO:0032839)	37	3	.12	+	24.94	2.36E-04	1.07E-02	#VALUE!
	bounding membrane of organelle (GO:0098588)	1876	16	2025-10-06	+	1962-02-01	2.79E-04	1.23E-02	#VALUE!
	sperm principal piece (GO:0097228)	44	3	.14	+	20.97	3.96E-04	1.72E-02	#VALUE!
	kinocilium (GO:0060091)	13	2	.04	+	47.32	7.94E-04	3.30E-02	#VALUE!
	9+2 non-motile cilium (GO:0097732)	13	2	.04	+	47.32	7.94E-04	3.37E-02	#VALUE!
	sperm midpiece (GO:0097225)	61	3	.20	+	15.13	1.04E-03	4.21E-02	#VALUE!
